# Lateral Prefrontal Theta Oscillations Causally Drive a Computational Mechanism Underlying Conflict Expectation and Adaptation

**DOI:** 10.1101/2024.04.30.591918

**Authors:** María Paz Martínez-Molina, Gabriela Valdebenito-Oyarzo, Patricia Soto-Icaza, Francisco Zamorano, Alejandra Figueroa-Vargas, Patricio Carvajal-Paredes, Ximena Stecher, César Salinas, Antonie Valero-Cabré, Rafael Polania, Pablo Billeke

## Abstract

Adapting our behavior to environmental demands relies on our capacity to perceive and manage potential conflicts within our surroundings. While evidence implicates the involvement of the lateral prefrontal cortex and theta oscillations in detecting conflict stimuli, their roles in conflict expectation remain elusive. Consequently, the exact computations and neural mechanisms underlying these cognitive processes still need to be determined. To address this gap, we employed an integrative approach involving cognitive computational modeling, fMRI, TMS, and EEG. Our results revealed a computational process underlying conflict expectation, which correlated with activity in the superior frontal gyrus (SFG). Furthermore, rhythmic TMS in the theta range applied over the SFG, but not over the inferior frontal junction, induced endogenous theta activity, enhancing computations associated with conflict expectation. These findings provide compelling evidence for the causal involvement of SFG theta activity in learning and allocating cognitive resources to address forthcoming conflict stimuli.

**Significant Statement:** Alterations in the processing of expectations of conflict events have been associated with several neuropsychiatric disorders that significantly affect the quality of life for many individuals. This article describes a cognitive computation underlying the conflict expectation and its causal neural mechanism involving theta brain activity in the superior frontal gyrus (SFG). Thus, unraveling this mechanism holds promise for developing interventions to address cognitive alterations related to anticipation of conflict events in neuropsychiatric disorders, improving overall cognitive function and quality of life.
