## Supplementary material for "Lateral Prefrontal Theta Oscillations Causally Drive a Computational Mechanism Underlying Conflict Expectation and Adaptation": Supplemtary Table

### Sheet: fMRI
fMRI MSIT Model
Regressor: I>C
Cluster Index	Voxels	P	-log10(P)	Z-MAX	Z-MAX X (mm)	Z-MAX Y (mm)	Z-MAX Z (mm)	Z-COG X (mm)	Z-COG Y (mm)	Z-COG Z (mm)	COPE-MAX	COPE-MAX X (mm)	COPE-MAX Y (mm)	COPE-MAX Z (mm)	COPE-MEAN
8	4058	2.28e-21	20.6	4.77	-46	2	30	-26.6	6.07	38	35.1	-32	-2	70	12.9
7	2186	4.92e-14	13.3	4.92	-26	-54	42	-34.6	-45.7	41.2	31.6	-24	-70	46	13.6
6	997	5.96e-08	7.22	4.64	36	-52	42	34.1	-49.8	42.4	24.3	28	-66	52	12.7
5	882	1.79e-07	6.75	4.22	42	0	58	31	-0.361	59.8	34.6	36	0	68	15.9
4	708	1.91e-06	5.72	4.66	44	18	2	39.3	20	1.68	21.5	50	18	-4	9.74
3	661	3.87e-06	5.41	4.35	10	-54	-12	15.6	-51.7	-19.8	9.68	26	-58	-20	6.03
2	430	0.000158	3.8	4.23	42	10	30	46	14.9	29.7	22.5	56	12	36	11.2
1	289	0.00214	2.67	4.22	-20	-54	-20	-27.1	-50.8	-24.7	12.7	-34	-60	-22	6.67
Regressor: Q
Cluster Index	Voxels	P	-log10(P)	Z-MAX	Z-MAX X (mm)	Z-MAX Y (mm)	Z-MAX Z (mm)	Z-COG X (mm)	Z-COG Y (mm)	Z-COG Z (mm)	COPE-MAX	COPE-MAX X (mm)	COPE-MAX Y (mm)	COPE-MAX Z (mm)	COPE-MEAN
3	294	0.000819	3.09	3.62	6	-46	28	2.9	-51.1	30.2	2.59	4	-50	28	2.13
2	250	0.00221	2.65	3.85	-18	34	44	-17.2	37.8	45.1	4.38	-16	42	50	2.85
1	142	0.0337	1.47	3.73	16	46	42	19.1	41.1	43.8	3.68	28	36	50	2.67

### Sheet: Conductual no TMS
Model O
	CC = β2 pCE + β3 pOE
	RT ~ β0 + CCt
	Lower95	Median	Upper95	Mean	SD	Mode	MCerr	MC%ofSD	SSeff	AC.50	psrf
β0	5.7487	5.7907	5.8369	5.791	0.022717	5.7884	0.00041476	1.8	3000	0.017153	1.0018
β2	-0.012284	0.064664	0.13348	0.065169	0.037191	0.058885	0.0029138	7.8	163	0.29481	1.0172
β3	-0.076289	-0.01059	0.059446	-0.0095915	0.035482	-0.014664	0.0027381	7.7	168	0.31975	1.0239
deviance	79627	79648	79671	79649	11.296	79647	0.21972	1.9	2643	0.015313	1.0004
Model 1
	CC = β1 Exp + β2 pCE + β3 pOE
	RT ~ β0 + CCt
	Exp = nSeq
	Lower95	Median	Upper95	Mean	SD	Mode	MCerr	MC%ofSD	SSeff	AC.50	psrf
β0	5.7119	5.7568	5.8037	5.7564	0.023201	5.7589	0.00042359	1.8	3000	0.010382	1.0007
β1	0.0065017	0.010902	0.015719	0.010901	0.0023537	0.010906	0.000053031	2.3	1970	-0.018757	1.0006
β2	0.021893	0.090543	0.15962	0.090438	0.03556	0.092098	0.0030207	8.5	139	0.42594	1.0026
β3	-0.078877	-0.011565	0.058933	-0.011276	0.035513	-0.013352	0.0027599	7.8	166	0.35676	1.0026
deviance	79665	79690	79721	79691	14.235	79688	0.33827	2.4	1771	-0.015021	1.0001
Model 2
	CC = β1 Exp + β2 pCE + β3 pOE
	RT ~ β0 + CCt
	Exp = 1-(1-Q)(nSeq-1)
	Q = 0.25
	Lower95	Median	Upper95	Mean	SD	Mode	MCerr	MC%ofSD	SSeff	AC.50	psrf
β0	5.7104	5.7579	5.8026	5.7583	0.02344	5.7572	0.00041643	1.8	3169	0.025818	1.0007
β1	0.047908	0.08184	0.11536	0.081954	0.016741	0.081223	0.00033525	2	2494	-0.017657	1.0041
β2	0.016394	0.097085	0.16254	0.09622	0.037069	0.094963	0.0027907	7.5	176	0.38122	1.0328
β3	-0.081288	-0.0096138	0.059571	-0.0081926	0.036143	-0.011248	0.0027902	7.7	168	0.33559	1.0428
deviance	79632	79657	79687	79658	14.089	79656	0.31443	2.2	2008	0.0027658	1
Model 3
	CC = β1 Exp + β2 pCE + β3 pOE
	RT ~ β0 + CCt
	Exp = 1-(1-Q)(nSeq-1)
	Q(t) = Q(t-1) + α(C(t-1) - Q(t-1))
	Lower95	Median	Upper95	Mean	SD	Mode	MCerr	MC%ofSD	SSeff	AC.100	psrf
β0	5.6865	5.7342	5.7778	5.7344	0.023353	--	0.00042803	1.8	2977	0.006777	1.0013
β1	0.23348	0.31979	0.39791	0.31967	0.04161	--	0.0010493	2.5	1573	-0.0055577	1.0005
β2	0.068537	0.14894	0.22105	0.14805	0.039332	--	0.0024182	6.1	265	0.20859	1.0069
β3	-0.11267	-0.035924	0.034941	-0.035031	0.037187	--	0.0022325	6	277	0.18473	1.0038
deviance	79281	79311	79347	79312	17.072	--	0.41488	2.4	1693	-0.00065032	1.0016
Model 0 DDM
	CC = β2 pCE + β3 pOE
	RT ~ β0 + CCt
	Lower95	Median	Upper95	Mean	SD	Mode	MCerr	MC%ofSD	SSeff	AC.50	psrf
beta0	110.88	115.19	119.06	115.14	2.0892	115.38	0.053402	2.6	1530	-0.000070746	1.0036
beta2	-0.78077	8.637	17.872	8.7319	4.8335	9.8363	0.42595	8.8	129	0.43611	1.0375
beta3	-10.213	-1.2318	7.919	-1.1513	4.6577	-1.0043	0.41664	8.9	125	0.4485	1.0382
drift	0.24004	0.24467	0.24894	0.24464	0.0022639	0.24475	0.000093646	4.1	584	0.049931	1.0039
tau	98.957	99.751	100	99.644	0.34041	99.888	0.0073897	2.2	2122	-0.0039295	1.0087
deviance	79420	79442	79468	79443	12.298	79440	0.30588	2.5	1616	0.020625	0.9999
Model 1 DDM
	CC = β1 Exp + β2 pCE + β3 pOE
	RT ~ β0 + CCt
	Exp = nSeq
	Lower95	Median	Upper95	Mean	SD	Mode	MCerr	MC%ofSD	SSeff	AC.50	psrf
β0	107.49	111.59	115.64	111.61	2.1223	--	0.05393	2.5	1549	0.032355	1.0002
β1	1.1036	1.8412	2.5735	1.8399	0.38119	--	0.0077948	2	2391	0.037559	1.0005
β2	0.80773	11.371	20.521	11.327	5.1341	--	0.47333	9.2	118	0.43799	1.0314
β3	-9.202	-0.10349	10.115	0.034197	5.0107	--	0.40397	8.1	154	0.39991	1.0265
tau	98.922	99.729	100	99.628	0.35346	--	0.0076481	2.2	2136	-0.010491	1.0002
drift	0.24557	0.24958	0.25412	0.24961	0.0021966	--	0.000082889	3.8	702	0.027769	1.0009
deviance	79464	79491	79522	79491	14.814	--	0.37326	2.5	1575	0.012128	1.0006
Model 2 DDM
	CC = β1 Exp + β2 pCE + β3 pOE
	RT ~ β0 + CCt
	Exp = 1-(1-Q)(nSeq-1)
	Q = 0.25
	Lower95	Median	Upper95	Mean	SD	Mode	MCerr	MC%ofSD	SSeff	AC.50	psrf
β0	108.36	112.29	116.54	112.3	2.1085	112.52	0.052226	2.5	1630	-0.010121	1.0015
β1	9.2728	13.141	17.533	13.139	2.0778	13.1	0.045099	2.2	2123	-0.0049268	0.99977
β2	2.3521	13.39	23.654	13.097	5.4338	14.289	0.48244	8.9	127	0.46669	1.019
β3	-9.7655	-0.80909	10.659	-0.48751	5.2253	-1.9391	0.47037	9	123	0.43225	1.0156
tau	98.898	99.75	100	99.637	0.36456	99.889	0.0083661	2.3	1899	-0.018849	1.0041
deviance	79433	79463	79493	79463	15.362	79461	0.3899	2.5	1552	0.0075859	1.003
Model 3 DDM
	CC = β1 Exp + β2 pCE + β3 pOE
	RT ~ β0 + CCt
	Exp = 1-(1-Q)(nSeq-1)
	Q(t) = Q(t-1) + α(C(t-1) - Q(t-1))
	Lower95	Median	Upper95	Mean	SD	Mode	MCerr	MC%ofSD	SSeff	AC.100	psrf
β0	105.07	109.12	113.44	109.18	2.1212	108.79	0.045557	2.1	2168	-0.017036	1.0001
β1	35.373	44.712	54.816	44.943	4.9862	44.702	0.21527	4.3	537	0.023479	1.0024
β2	8.383	19.33	29.317	19.33	5.3567	19.649	0.34063	6.4	247	0.23457	1.023
β3	-13.439	-3.5667	6.1289	-3.6201	5.0743	-3.2295	0.33143	6.5	234	0.21069	1.0162
drift	0.24558	0.24964	0.2544	0.24967	0.0022518	0.24969	0.00006426	2.9	1228	-0.020859	1.0008
tau	98.932	99.763	100	99.653	0.34021	99.894	0.0065344	1.9	2711	0.013149	0.99968
α	0.22097	0.29383	0.37773	0.29664	0.040599	0.28388	0.0011995	3	1146	0.0023465	1.0004
deviance	79129	79160	79192	79160	15.829	79158	0.36334	2.3	1898	0.020377	1.0008

### Sheet: MSIT
Model MSIT
	Lower95	Median	Upper95	Mean	SD	Mode	MCerr	MC%ofSD	SSeff	AC.50	psrf
β0	1.5166	1.6313	1.7394	1.6327	0.056305	1.6349	0.0028344	5	395	0.13267	1.0078
β1	-0.026328	-0.015119	-0.0051136	-0.015103	0.0054491	-0.014886	0.00039819	7.3	187	0.29836	1.0077
β2	0.12298	0.18486	0.23909	0.18351	0.030453	0.18583	0.0025624	8.4	141	0.40214	1.0222
β3	-0.0043461	0.084097	0.17566	0.083878	0.046478	0.08505	0.0021157	4.6	483	0.1015	1.0049
β4	0.10593	0.20651	0.29889	0.20621	0.049802	0.2074	0.0015385	3.1	1048	0.061025	1.0014
tau	0.14499	0.14572	0.14636	0.14571	0.00035493	0.14573	7.0282e-06	2	2550	-0.012482	1.0007
deviance	3336.3	3359.4	3383.1	3360	12.001	3358.8	0.33355	2.8	1295	0.023914	1.0003

### Sheet: TMS
Model TMS RT
	CC = β1 Exp + β2 pCE + β3 pOE + β4 Exp*TMS + β5 Exp*TMStheta+ β6Exp*TMSsfg + β7Exp*TMSsfg*theta
	RT ~ β0 + CCt + β8 TMS + β9 TMStheta + β10 TMSsfg + β11 TMStheta*sfg
	Lower95	Median	Upper95	Mean	SD	Mode	MCerr	MC%ofSD	SSeff	AC.50	psrf
β0	121.135	125.091	128.963	125.119	2.04224	124.937	0.122139	6	280	0.197775	1.04018
β1	11.1391	15.0399	18.7467	15.0892	1.90529	15.1831	0.0697045	3.7	747	0.0490563	1.00206
β2	-2.07828	1.76455	6.07973	1.78021	2.10205	1.88936	0.088421	4.2	565	0.0766653	1.00082
β3	-10.215	-6.45202	-2.84427	-6.47056	1.88874	-6.35533	0.0706662	3.7	714	0.0843759	1.0014
β4	-4.24812	0.13846	5.20368	0.192821	2.41695	-0.133904	0.168464	7	206	0.278525	1.00905
β5	-7.20015	-2.67038	1.79882	-2.65731	2.29301	-2.6136	0.127337	5.6	324	0.203187	1.0061
β6	-6.75441	-1.34188	4.64548	-1.25957	2.86833	-1.32266	0.233491	8.1	151	0.397949	1.05583
β7	1.88871	7.89894	13.8072	7.95621	2.97943	7.6411	0.24043	8.1	154	0.374464	1.00879
β8	-1.85972	-0.0637432	1.6324	-0.0768877	0.883549	-0.0137305	0.0346487	3.9	650	0.0923125	1.00371
β9	-2.89258	-0.768627	1.25154	-0.782521	1.05157	-0.932119	0.0351907	3.3	893	0.0155507	1.00072
β10	-5.81616	-0.777991	4.26365	-0.757179	2.62341	-0.670619	0.171737	6.5	233	0.294315	1.04627
β11	-5.02118	-0.939115	3.03965	-0.956986	2.06838	-0.69843	0.0815178	3.9	644	0.0816233	1.00508
tau	1.00002	1.01076	1.04396	1.01507	0.0148091	1.00474	0.00027762	1.9	2845	0.0025217	1.00018
deviance	462009	462065	462114	462066	27.3358	462067	0.889287	3.3	945	0.0458348	1.00342
Model TMS RT + Accuracy																						Median						Upper95										Mean										SD
	CC = β1 Exp + β2 pCE + β3 pOE + β4 Exp*TMS + β5 Exp*TMStheta+ β6Exp*TMSsfg + β7Exp*TMSsfg*theta
	RT ~ β0 + CCt + β8 TMS + β9 TMStheta + β10 TMSsfg + β11 TMStheta*sfg
	Acu ~ βa0 + βa1 CCt-1 + βa2 TMS + βa3 TMStheta + βa4 TMSsfg + βa5 TMStheta*sfg
	Lower95	Median	Upper95	Mean	SD	Mode	MCerr	MC%ofSD	SSeff	AC.50	psrf
β0	120.069	124.072	128.058	124.098	2.07143	123.911	0.042248	2	2404	-0.00201501	1.00048
β1	10.6224	14.8033	18.8152	14.8142	2.09607	14.7111	0.0585885	2.8	1280	0.0193108	0.999989
β2	-4.58936	0.218489	4.84505	0.252171	2.38957	0.351445	0.0592868	2.5	1625	0.0157805	1.00227
β3	-9.50525	-5.26708	-0.894818	-5.27264	2.24848	-5.22759	0.05636	2.5	1592	0.00704111	1.0026
β4	-3.6398	1.18301	5.61655	1.11394	2.3981	1.22756	0.0964125	4	619	0.0569045	1.00485
β5	-8.56752	-3.93714	0.710821	-3.9367	2.41558	-4.17185	0.101322	4.2	568	0.0768204	1.0032
β6	-9.05351	-3.04574	2.33566	-3.02928	2.88722	-3.06738	0.108364	3.8	710	0.0798604	1.0101
β7	1.22239	7.57564	13.5581	7.54486	3.17519	7.56261	0.177394	5.6	320	0.132222	1.00178
β8	-2.05297	0.424807	3.2857	0.420138	1.37579	0.333933	0.0445224	3.2	955	0.0463847	1.00101
β9	-2.62889	0.301014	3.15486	0.29143	1.47555	0.382045	0.0474665	3.2	966	0.0548359	1.00058
β10	-5.51265	-0.875355	3.01152	-0.882389	2.1681	-0.873329	0.0544449	2.5	1586	0.0343865	1.00086
β11	-4.50825	-0.36897	3.07809	-0.367782	1.93211	-0.283969	0.065378	3.4	873	0.0939505	1.00068
βa0	-1.62097	-1.18991	-0.769622	-1.19303	0.220006	-1.21242	0.00424121	1.9	2691	0.0036228	0.999931
tau	1	1.01064	1.04667	1.01526	0.0150168	1.00474	0.000308825	2.1	2364	-0.00397188	1.00021
βa1	-0.0660279	-0.0424341	-0.0230565	-0.0428565	0.0109375	-0.0419204	0.000236736	2.2	2135	-0.0209228	1.00281
βa2	-0.262779	-0.074211	0.155913	-0.0715167	0.105914	-0.0761764	0.00459689	4.3	531	0.0847494	1.01486
βa3	-0.213985	-0.0266416	0.178776	-0.0271557	0.0986635	-0.0153463	0.00615449	6.2	257	0.221809	1.02536
βa4	-0.145405	0.211809	0.533206	0.212804	0.175541	0.226431	0.0061226	3.5	822	0.0258988	1.00888
βa5	-0.395277	-0.0737167	0.223392	-0.0740785	0.15699	-0.0654551	0.00909289	5.8	298	0.167	1.01091
deviance	472044	472095	472157	472096	29.0124	472094	0.805059	2.8	1299	0.038488	1.00042
